# Pain and itch processing by subpopulations of molecularly diverse spinal and trigeminal projection neurons

**DOI:** 10.1101/2020.06.17.156091

**Authors:** R. Wercberger, J.M. Braz, J.A. Weinrich, A.I. Basbaum

## Abstract

A remarkable molecular and functional heterogeneity of the primary sensory neurons and dorsal horn interneurons transmits pain- and or itch-relevant information, but the molecular signature of the projection neurons that convey the messages to the brain is unclear. Here, using retro-TRAP (translating ribosome affinity purification) and RNA-seq we reveal extensive molecular diversity of spino- and trigeminoparabrachial projection neurons, which to date are almost exclusively defined by their expression of the neurokinin 1 receptor (NK1R). Among the many genes identified, we highlight distinct subsets of *Cck*+, *Nptx2*+, *Nmb*+, and *Crh*+ expressing projection neurons. By combining *in situ* hybridization of retrogradely labeled neurons with Fos-based assays we also demonstrate significant functional heterogeneity, including both convergence and segregation of pain- and itch-provoking inputs onto molecularly diverse subsets of NK1R- and non-NK1R-expressing projection neurons. The current study provides the first comprehensive investigation into the molecular profiles and functional properties of projection neuron subtypes.
