## Supplementary File 3 for "Pain and itch processing by subpopulations of molecularly diverse spinal and trigeminal projection neurons"

### Sheet: Sheet1
GeneID	log_FC	StdErr	Pvalue	PAdj	Sample
Dok6	1.01099	0.369096	0.00616097	0.0367034	PN_IP_V_Input
Dok6	-1.32141	0.460738	0.00413041	0.0242159	NK_IP_V_Input
Mospd3	0.756329	0.241057	0.00170362	0.0136931	PN_IP_V_Input
Mospd3	-1.43479	0.261332	4.0126e-08	1.07377e-06	NK_IP_V_Input
Cux2	1.0022	0.300921	0.000867087	0.00798967	PN_IP_V_Input
Cux2	-1.04808	0.327702	0.00138255	0.0100275	NK_IP_V_Input
Dynll2	1.29209	0.187624	5.71384e-12	8.14117e-10	PN_IP_V_Input
Dynll2	-0.548869	0.135335	5.0001e-05	0.000614225	NK_IP_V_Input
Vegfb	0.720931	0.263977	0.00631349	0.0373231	PN_IP_V_Input
Vegfb	-1.1876	0.231333	2.8404e-07	6.37598e-06	NK_IP_V_Input
Igf2bp3	1.09226	0.289678	0.00016286	0.00210595	PN_IP_V_Input
Igf2bp3	-0.816639	0.302831	0.0070034	0.0368251	NK_IP_V_Input
Trappc3	0.73363	0.21892	0.000804805	0.00755142	PN_IP_V_Input
Trappc3	-0.884417	0.196744	6.94823e-06	0.000109273	NK_IP_V_Input
1810037I17Rik	0.76207	0.256014	0.00291398	0.0208366	PN_IP_V_Input
1810037I17Rik	-0.853543	0.300856	0.00455327	0.0261931	NK_IP_V_Input
C330006A16Rik	0.531209	0.172543	0.00207895	0.0159715	PN_IP_V_Input
C330006A16Rik	-0.971618	0.158412	8.59826e-10	3.15627e-08	NK_IP_V_Input
B230217C12Rik	0.928177	0.17293	7.98919e-08	3.33164e-06	PN_IP_V_Input
B230217C12Rik	-0.588274	0.151251	0.000100491	0.00111465	NK_IP_V_Input
Nipal3	0.673968	0.236131	0.00431436	0.0280716	PN_IP_V_Input
Nipal3	-0.838695	0.239892	0.000472041	0.00410049	NK_IP_V_Input
Guk1	0.792791	0.28942	0.00615809	0.0367005	PN_IP_V_Input
Guk1	-0.725431	0.205987	0.000428741	0.00380261	NK_IP_V_Input
Gsg1l	0.722385	0.230316	0.00170981	0.013732	PN_IP_V_Input
Gsg1l	-0.743052	0.24222	0.00215736	0.014371	NK_IP_V_Input
Edf1	0.866974	0.287449	0.00256051	0.018709	PN_IP_V_Input
Edf1	-0.460591	0.177716	0.00954947	0.0471013	NK_IP_V_Input
Nsun3	0.700081	0.249018	0.00493318	0.030997	PN_IP_V_Input
Nsun3	-0.685797	0.24974	0.00603194	0.0327547	NK_IP_V_Input
Thra	0.624223	0.189775	0.00100443	0.00901762	PN_IP_V_Input
Thra	-0.721886	0.190668	0.00015304	0.00159918	NK_IP_V_Input
Rcan3	0.571484	0.17555	0.00113235	0.00990777	PN_IP_V_Input
Rcan3	-0.719797	0.174172	3.58573e-05	0.000458532	NK_IP_V_Input
Sod1	0.801803	0.255681	0.00171295	0.01375	PN_IP_V_Input
Sod1	-0.416128	0.138876	0.00273183	0.0173531	NK_IP_V_Input
Uhmk1	0.526825	0.174198	0.00249221	0.0183056	PN_IP_V_Input
Uhmk1	-0.731897	0.161614	5.9354e-06	9.4488e-05	NK_IP_V_Input
Casc4	0.771003	0.227605	0.000705424	0.0067929	PN_IP_V_Input
Casc4	-0.45919	0.164758	0.00531889	0.0296993	NK_IP_V_Input
Mlec	0.657696	0.165261	6.89918e-05	0.00102574	PN_IP_V_Input
Mlec	-0.610119	0.162687	0.000176655	0.00180249	NK_IP_V_Input
Ebag9	0.747897	0.258644	0.00383279	0.0256654	PN_IP_V_Input
Ebag9	-0.480329	0.174536	0.00592262	0.032296	NK_IP_V_Input
Necab3	0.635655	0.237876	0.00753517	0.0425519	PN_IP_V_Input
Necab3	-0.592142	0.196663	0.00260435	0.0167204	NK_IP_V_Input
Sdf4	0.687348	0.149811	4.47329e-06	0.000103823	PN_IP_V_Input
Sdf4	-0.509027	0.127511	6.5514e-05	0.000770803	NK_IP_V_Input
Rnf220	0.758387	0.226554	0.000815449	0.00762805	PN_IP_V_Input
Rnf220	-0.385709	0.144107	0.0074387	0.038504	NK_IP_V_Input
Ube2r2	0.726132	0.142181	3.27141e-07	1.13124e-05	PN_IP_V_Input
Ube2r2	-0.423918	0.125738	0.000747805	0.00601173	NK_IP_V_Input
Rrm2b	0.482891	0.171659	0.00490693	0.0308952	PN_IP_V_Input
Rrm2b	-0.681558	0.193591	0.000430551	0.0038165	NK_IP_V_Input
Limk1	0.467906	0.174054	0.00718207	0.0409654	PN_IP_V_Input
Limk1	-0.66903	0.182618	0.000248737	0.00241407	NK_IP_V_Input
Neto2	0.581103	0.202669	0.00414063	0.0272291	PN_IP_V_Input
Neto2	-0.558133	0.177943	0.00170924	0.0119097	NK_IP_V_Input
Tmem196	0.626378	0.174711	0.0003368	0.00379684	PN_IP_V_Input
Tmem196	-0.484869	0.173162	0.00510873	0.0287316	NK_IP_V_Input
Gnal	0.697068	0.150525	3.64076e-06	8.65904e-05	PN_IP_V_Input
Gnal	-0.36506	0.115004	0.00150193	0.0107287	NK_IP_V_Input
Tmem50b	0.508692	0.16957	0.00270073	0.0195203	PN_IP_V_Input
Tmem50b	-0.542104	0.13911	9.74146e-05	0.00108671	NK_IP_V_Input
Pgr	0.551528	0.203333	0.00667905	0.0387546	PN_IP_V_Input
Pgr	-0.489916	0.180811	0.00673746	0.0356914	NK_IP_V_Input
Creg2	0.619534	0.214527	0.00387814	0.0259014	PN_IP_V_Input
Creg2	-0.380819	0.139274	0.00625093	0.0337559	NK_IP_V_Input
Fam171b	0.526098	0.199362	0.00831733	0.0457097	PN_IP_V_Input
Fam171b	-0.495279	0.15042	0.000992502	0.00762068	NK_IP_V_Input
Anks1b	0.538552	0.173713	0.00193367	0.0150736	PN_IP_V_Input
Anks1b	-0.451096	0.153436	0.0032825	0.0201536	NK_IP_V_Input
Hiat1	0.492974	0.163364	0.00254745	0.018645	PN_IP_V_Input
Hiat1	-0.451474	0.161277	0.00512033	0.0287761	NK_IP_V_Input
Reep5	0.56751	0.18309	0.00193767	0.0150971	PN_IP_V_Input
Reep5	-0.327346	0.117746	0.00543431	0.0301923	NK_IP_V_Input
Negr1	0.519674	0.142231	0.000258463	0.00309056	PN_IP_V_Input
Negr1	-0.375928	0.132999	0.00470545	0.0268605	NK_IP_V_Input
