## Supplementary File 4 for "Pain and itch processing by subpopulations of molecularly diverse spinal and trigeminal projection neurons"

### Sheet: Sheet1
Probe Name	Cat No.	Channel
RNAscope® Probe- Mm-Cck	402271	C1
RNAscope® Probe- Mm-Crh	316091	C1
RNAscope® Probe- Mm-Fos	316921	C1
RNAscope® Probe- Mm-Lypd1	318361	C1
RNAscope® Probe- Mm-Nmb	459931	C1
RNAscope® Probe- Mm-Nptx2	316901	C1
RNAscope® Probe- Mm-Tac1	410351	C1
RNAscope® Probe- Mm-Tacr1	428781	C1
RNAscope® Probe- Mm-Cck	402271-C2	C2
RNAscope® Probe- Mm-Crh	316091-C2	C2
RNAscope® Probe- Mm-Elavl4	479581-C2	C2
RNAscope® Probe- Mm-Fos	316921-C2	C2
RNAscope® Probe- Mm-Gfp	409011-C2	C2
RNAscope® Probe- Mm-Nmb	459931-C2	C2
RNAscope® Probe- Mm-Tacr1	428781-C2	C2
RNAscope® Probe- Mm-Fos	316921-C3	C3
RNAscope® Probe- Mm-Gfp	409011-C3	C3
RNAscope® Probe- Mm-Lypd1	318361-C3	C3
RNAscope® Probe- Mm-Tacr1	428781-C3	C3
Not published
RNAscope® Probe- Mm-Sprr1a	426871	C1
RNAscope® Probe- Mm-Vip	415961	C1
RNAscope® Probe- Mm-Grpr	317871	C2
RNAscope® Probe- Mm-Cartpt	432001-C3	C3
From Q4
RNAscope® Probe- Mm-Casc4	435101	C1
RNAscope® Probe- Mm-Cdk16	423781	C1
RNAscope® Probe- Mm-Egr3	431101	C1
RNAscope® Probe- Mm-Lynx1	449071	C1
RNAscope® Probe- Mm-Mgat5	523961	C1
RNAscope® Probe- Mm-Neto2	434141	C1
RNAscope® Probe- Mm-Rnf10	496251	C1
RNAscope® Probe- Mm-Vegfb-CDS	424301	C1
RNAscope® Probe- Mm-Kcnh5	497691-C2	C2
RNAscope® Probe- Mm-Thra	519421-C2	C2
RNAscope® Probe- Mm-Tmtc1	518221-C2	C2
RNAscope® Probe- Mm-Cux2	469551-C3	C3
RNAscope® Probe- Mm-Gsg1l	478551-C3	C3
RNAscope® Probe- Mm-Necab3	428561-C3	C3
